# Long-range neural pathways for octopus chemotactile processing revealed from periphery-to-brain by centimeter-field microCT

**DOI:** 10.64898/2026.01.02.697341

**Authors:** Andrew Sugarman, Daniel Vanselow, David Northover, Stephen L. Senft, Carolyn Zaino, Maksim A. Yakovlev, Jessica Christ, Justin D. Silverman, Mee S. Ngu, Khai C. Ang, Steve Wang, Wen-Sung Chung, Patrick La Riviere, Roger T. Hanlon, Keith C. Cheng

**Affiliations:** Department of Pathology, Penn State College of Medicine, Hershey, Pennsylvania, USA, The Jake Gittlen Laboratories for Cancer Research, Penn State College of Medicine, Hershey, Pennsylvania, USA; Program in Bioinformatics and Genomics, Pennsylvania State University, State College, Pennsylvania, USA; Medical Scientist Training Program, Penn State College of Medicine, Hershey, Pennsylvania, USA; The Marine Biological Laboratory, Woods Hole, MA, 02543, USA; College of Information Sciences and Technology, Pennsylvania State University, State College, Pennsylvania, USA; Department of Statistics, Pennsylvania State University, State College, Pennsylvania, USA; Department of Medicine, Penn State College of Medicine, Hershey, Pennsylvania, USA; Institute for Computational and Data Science, Pennsylvania State University, State College, Pennsylvania, USA; Mobile Imaging Innovations, Inc., Palatine, Illinois, USA; School of the Environment, The University of Queensland, St Lucia, QLD, Australia; Department of Radiology, The Univ. of Chicago, USA; Molecular & Precision Medicine Program, Penn State College of Medicine, Hershey, Pennsylvania, USA

**Keywords:** Whole-organism phenotyping, digital organismal biology, histotomography, wide-field microCT, virtual 3D histology, sensory biology, distributed nervous system, nervous system architecture, organ system architecture, chemosensory nervous system, sucker neurocircuitry, arm-to-arm U tracts, intermediate longitudinal tracts

## Abstract

Understanding how nervous systems mediate responses to sensation requires whole-body maps of periphery-to-brain connections. Octopuses exemplify this challenge with distributed control of eight arms and hundreds of suckers, yet their long-range microanatomical wiring remains elusive due to limitations in microscopy. We extend histotomography (Ding et al. 2019), a form of soft tissue microCT customized for volumetric characterization of cells and tissues, to centimeter range with a custom micro-CT imaging system (Ding et al., 2019). With its 10-mm field of view and 0.7-µm isotropic voxels we created a high-resolution digital intact small octopus. This multi-tissue 3D blueprint enabled us to (i) elucidate previously uncharacterized chemotactile pathways from the suckers to the brain, (ii) discern subdivisions of the nerve ring connecting neighboring arms, and (iii) segment over 300 structures across organ systems at histology-like resolution. We release the labeled interactive digital specimen to facilitate collaborative whole-organism phenotyping as a practical foundation for *digital organismal biology*.

**ONE-SENTENCE SUMMARY:** *Whole-body 3D histology reveals neural and organ architecture throughout a small octopus*.
