## Supplemental Table S1 for "Long-range neural pathways for octopus chemotactile processing revealed from periphery-to-brain by centimeter-field microCT"

Figure	Panel	Formulas
1	A	Blender Render
1	B_v2025	https://cephalopod.team/histotomography/Octo9/Neuroglancer/?j=1B_v2025
1	C_v2025	https://cephalopod.team/histotomography/Octo9/Neuroglancer/?j=1C_v2025
1	D_v2025	https://cephalopod.team/histotomography/Octo9/Neuroglancer/?j=1D_v2025
1	E_v2025	https://cephalopod.team/histotomography/Octo9/Neuroglancer/?j=1E_v2025
2	A	Dragonfly Render
2	B_v2025	https://cephalopod.team/histotomography/Octo9/Neuroglancer/?j=2B_v2025
2	B_inset	https://cephalopod.team/histotomography/Octo9/Neuroglancer/?j=2B_inset
3	A_v2025	https://cephalopod.team/histotomography/Octo9/Neuroglancer/?j=3A_v2025
3	B_v2025	https://cephalopod.team/histotomography/Octo9/Neuroglancer/?j=3B_v2025
3	C_v2025	https://cephalopod.team/histotomography/Octo9/Neuroglancer/?j=3C_v2025
3	D	Dragonfly Render
3	E	Dragonfly Render
4	A	Dragonfly Render
4	B	Dragonfly Render
S1	Top Left	Photograph
S1	Top Right	Photograph
S1	Bottom Left	Photograph
S1	Bottom Right	Photograph
S2	A	Graph (powerpoint)
S2	B	table (powerpoint)
S2	C	X-Ray Projection composite (FIJI / ImageJ2 / powerpoint)
S3	A	3D Render
S3	B	X-Ray Projection
S3	B'	Reconstructed slice (off-axis)
S3	C	Reconstructed slice crop (off-axis)
S3	D	Reconstructed slice crop (off-axis)
S3	E	Graph (python)
S3	A-G	Screen Capture of Neuroglancer
S4	A	https://cephalopod.team/histotomography/Octo9/Neuroglancer/?j=S4A
S4	B	https://cephalopod.team/histotomography/Octo9/Neuroglancer/?j=S4B
S4	C	https://cephalopod.team/histotomography/Octo9/Neuroglancer/?j=S4C
S4	D	https://cephalopod.team/histotomography/Octo9/Neuroglancer/?j=S4D
S4	E	https://cephalopod.team/histotomography/Octo9/Neuroglancer/?j=S4E
S5	A	https://cephalopod.team/histotomography/Octo9/Neuroglancer/?j=S5A
	B	Confocal Image
	C	H&E Digital Scan
	L1R1	https://cephalopod.team/histotomography/Octo9/Neuroglancer/?j=L1R1
	L2L1	https://cephalopod.team/histotomography/Octo9/Neuroglancer/?j=L2L1
	L3L2	https://cephalopod.team/histotomography/Octo9/Neuroglancer/?j=L3L2
	L4L3	https://cephalopod.team/histotomography/Octo9/Neuroglancer/?j=L4L3
	R1R2	https://cephalopod.team/histotomography/Octo9/Neuroglancer/?j=R1R2
	R2R3	https://cephalopod.team/histotomography/Octo9/Neuroglancer/?j=R2R3
	R3R4	https://cephalopod.team/histotomography/Octo9/Neuroglancer/?j=R3R4
	R4L4	https://cephalopod.team/histotomography/Octo9/Neuroglancer/?j=R4L4
S6	A	Dragonfly Render
S6	B	Dragonfly Render
S6	C	Dragonfly Render
S7	A-G	Screen Capture of Neuroglancer
S8	A_v2025	https://cephalopod.team/histotomography/Octo9/Neuroglancer/?j=S8A_v2025
	B	Graph (python)
	C	Graph (python)
S9	A	NG 2D Render
	B	NG 2D Render
	C	NG 2D Render
